# Single-cell profiling and SCOPE-seq reveal the lineage dynamics of adult neurogenesis and NOTUM as a key V-SVZ regulator

**DOI:** 10.1101/770610

**Authors:** Dogukan Mizrak, N. Sumru Bayin, Jinzhou Yuan, Zhouzerui Liu, Radu Suciu, Micah J. Niphakis, Nhi Ngo, Kenneth M. Lum, Benjamin F. Cravatt, Alexandra L. Joyner, Peter A. Sims

## Abstract

Neural stem cells (NSCs) and their progeny reside in specialized niches in the adult mammalian brain where they generate new neurons and glia throughout life. Adult NSCs of the ventricular-subventricular zone (V-SVZ) are prone to rapid exhaustion; thus timely, context-dependent neurogenesis demands adaptive signaling among the vast number of neighboring progenitors nestled between the ventricular surface and nearby blood vessels. To dissect adult neuronal lineage progression and regulation, we profiled >56,000 V-SVZ and olfactory bulb (OB) cells by single-cell RNA-sequencing (scRNA-seq). Our analyses revealed the diversity of V-SVZ-derived OB neurons, the temporal dynamics of lineage progression, and a key intermediate NSC population enriched for expression of *Notum*, which encodes a secreted WNT antagonist. Single Cell Optical Phenotyping and Expression (SCOPE-seq), a technology linking live cell imaging with scRNA-seq, uncovered dynamic control of cell size concomitant with NSC differentiation with *Notum*^+^ NSCs at a critical size poised for cell division, and a preference of NOTUM surface binding to neuronal precursors with active WNT signaling. Finally, *in vivo* pharmacological inhibition of NOTUM significantly expanded neuronal precursor pools in the V-SVZ. Our findings highlight a critical regulatory state during NSC activation marked by NOTUM, a secreted enzyme that ensures efficient neurogenesis by preventing WNT signaling activation in NSC progeny.
