## Supplementary material for "Single-cell profiling and SCOPE-seq reveal the lineage dynamics of adult neurogenesis and NOTUM as a key V-SVZ regulator": Table S4

### Sheet: Table X
Oligonucleotide Sequences on SCOPE-Seq mRNA Capture Beads
All oligos have the following structure: TTTTTTTAAGCAGTGGTATCAACGCAGAGTACNN-(S)-NN-(R)-NNNNTTTTTTTTTTTTTTTTTTTTTTTTTTTTTT
where all possible S and R sequences are given below:
Name	Sequence
SCOPE-seq2_S1	GATTGGAG
SCOPE-seq2_S2	GGATGAAG
SCOPE-seq2_S3	TGGAGGAT
SCOPE-seq2_S4	AGGTAAGG
SCOPE-seq2_S5	GGAACTTG
SCOPE-seq2_S6	GGTTAGTG
SCOPE-seq2_S7	GGAGTTAG
SCOPE-seq2_S8	TGTGTGTG
SCOPE-seq2_S9	TGGCCTAA
SCOPE-seq2_S10	TCGGACAA
SCOPE-seq2_S11	ATTGTCCG
SCOPE-seq2_S12	TGTCCGAT
SCOPE-seq2_S13	GCTATTCG
SCOPE-seq2_S14	AGCCTAAC
SCOPE-seq2_S15	GCCTATCT
SCOPE-seq2_S16	TGGTGAGA
SCOPE-seq2_S17	CGATCTAG
SCOPE-seq2_S18	GTGTATGG
SCOPE-seq2_S19	CCGGTTAA
SCOPE-seq2_S20	TTGTTCGG
SCOPE-seq2_S21	GATCTTGG
SCOPE-seq2_S22	GTGAGGAA
SCOPE-seq2_S23	AGGAGATG
SCOPE-seq2_S24	AAGGCCTA
SCOPE-seq2_S25	CGTAATCG
SCOPE-seq2_S26	TGAGAAGG
SCOPE-seq2_S27	GTCGATGT
SCOPE-seq2_S28	GAAGGACT
SCOPE-seq2_S29	GTAGACCT
SCOPE-seq2_S30	CAATTGGC
SCOPE-seq2_S31	TCGAATGG
SCOPE-seq2_S32	AAGGTGCA
SCOPE-seq2_S33	ACGATCGA
SCOPE-seq2_S34	AGAATCGG
SCOPE-seq2_S35	GGAATGGA
SCOPE-seq2_S36	CCGTATTG
SCOPE-seq2_S37	AAGGAGGT
SCOPE-seq2_S38	CTGGAATG
SCOPE-seq2_S39	ACGACTTG
SCOPE-seq2_S40	GTTCGAGA
SCOPE-seq2_S41	TCCTAGGT
SCOPE-seq2_S42	GATGACGA
SCOPE-seq2_S43	ATGTCGAG
SCOPE-seq2_S44	AACGTGTC
SCOPE-seq2_S45	GGTCAGAA
SCOPE-seq2_S46	GAGTCGAT
SCOPE-seq2_S47	GATGGTGT
SCOPE-seq2_S48	AGAAGGTC
SCOPE-seq2_S49	AGGATGAC
SCOPE-seq2_S50	GGTAGGTA
SCOPE-seq2_S51	GACAAGTG
SCOPE-seq2_S52	TAGGAAGC
SCOPE-seq2_S53	TTCAGGAG
SCOPE-seq2_S54	GTCATAGG
SCOPE-seq2_S55	GAACGGAA
SCOPE-seq2_S56	AATGGACG
SCOPE-seq2_S57	ATCGGAAG
SCOPE-seq2_S58	AAGACGGA
SCOPE-seq2_S59	ACTAACCG
SCOPE-seq2_S60	GTGCACAA
SCOPE-seq2_S61	CCTATCCA
SCOPE-seq2_S62	CTTGGACA
SCOPE-seq2_S63	TGGTCAAG
SCOPE-seq2_S64	GAATGAGC
SCOPE-seq2_S65	GAGGAGAA
SCOPE-seq2_S66	GAGATGGT
SCOPE-seq2_S67	GAAGTAGG
SCOPE-seq2_S68	CGGCATAT
SCOPE-seq2_S69	CGGAAGAA
SCOPE-seq2_S70	ATTGGTGC
SCOPE-seq2_S71	GGTGGATT
SCOPE-seq2_S72	GGCTAAGA
SCOPE-seq2_S73	TTAGAGGC
SCOPE-seq2_S74	CCATTGTG
SCOPE-seq2_S75	CGAGATTG
SCOPE-seq2_S76	TGTGGAAG
SCOPE-seq2_S77	TCTTGTGG
SCOPE-seq2_S78	CCTTCAGA
SCOPE-seq2_S79	CCTCATGT
SCOPE-seq2_S80	GGAGTGTT
SCOPE-seq2_S81	GAAGATCC
SCOPE-seq2_S82	AGTGGAGA
SCOPE-seq2_S83	TAGTAGCC
SCOPE-seq2_S84	GAGATCAG
SCOPE-seq2_S85	TGAAGGCA
SCOPE-seq2_S86	TCCGATGA
SCOPE-seq2_S87	ACGAATCC
SCOPE-seq2_S88	TAAGACCG
SCOPE-seq2_S89	TCTATGGC
SCOPE-seq2_S90	CAAGGATG
SCOPE-seq2_S91	TCAGAACC
SCOPE-seq2_S92	TCATGTCC
SCOPE-seq2_S93	ACAAGACC
SCOPE-seq2_S94	GTTAGACG
SCOPE-seq2_S95	CTGGTGTA
SCOPE-seq2_S96	TAGACGAC
SCOPE-seq2_R1	AATCGGCA
SCOPE-seq2_R2	TACGGCAT
SCOPE-seq2_R3	TTGGATCG
SCOPE-seq2_R4	TGGAACGA
SCOPE-seq2_R5	GGCAATCA
SCOPE-seq2_R6	GAATCCGA
SCOPE-seq2_R7	TTACGGTG
SCOPE-seq2_R8	CATATCGG
SCOPE-seq2_R9	CTTCGGTA
SCOPE-seq2_R10	TCCTAACG
SCOPE-seq2_R11	GTAAGCCA
SCOPE-seq2_R12	TAAGGTGG
SCOPE-seq2_R13	GGTAAGCT
SCOPE-seq2_R14	TGTGTCGA
SCOPE-seq2_R15	GAGCATGA
SCOPE-seq2_R16	TCGAAGTC
SCOPE-seq2_R17	GGTGAACA
SCOPE-seq2_R18	ACATGCAC
SCOPE-seq2_R19	CCAACAGT
SCOPE-seq2_R20	AGAACAGC
SCOPE-seq2_R21	GAACACGT
SCOPE-seq2_R22	GGTCTTCA
SCOPE-seq2_R23	AGGTTCAG
SCOPE-seq2_R24	CTAGAGCA
SCOPE-seq2_R25	CTTCTAGC
SCOPE-seq2_R26	GAGTAACG
SCOPE-seq2_R27	CTAAGAGG
SCOPE-seq2_R28	ACGTGTAG
SCOPE-seq2_R29	ACTACAGG
SCOPE-seq2_R30	TACAGGTC
SCOPE-seq2_R31	CTCACATG
SCOPE-seq2_R32	ACTAGGAG
SCOPE-seq2_R33	CCATAGGA
SCOPE-seq2_R34	GGAGAATC
SCOPE-seq2_R35	GCCAAGAA
SCOPE-seq2_R36	AAGGCAAG
SCOPE-seq2_R37	AATGTCGC
SCOPE-seq2_R38	ATGGAACC
SCOPE-seq2_R39	AGAGGCAT
SCOPE-seq2_R40	TGCATAGC
SCOPE-seq2_R41	CTAACGGA
SCOPE-seq2_R42	TATCGAGG
SCOPE-seq2_R43	CATAGCCT
SCOPE-seq2_R44	ATCGAGAC
SCOPE-seq2_R45	GGAAGAGT
SCOPE-seq2_R46	CCAAGTAG
SCOPE-seq2_R47	CTGAACAG
SCOPE-seq2_R48	GTAGGTTC
SCOPE-seq2_R49	GTATGGAC
SCOPE-seq2_R50	TCGCAACA
SCOPE-seq2_R51	CCGCTAAT
SCOPE-seq2_R52	GATTCGCA
SCOPE-seq2_R53	CGATGGAA
SCOPE-seq2_R54	AGCAAGGA
SCOPE-seq2_R55	CGTAGCAA
SCOPE-seq2_R56	TGGCAGTA
SCOPE-seq2_R57	CGGTAGTT
SCOPE-seq2_R58	TGACTTCG
SCOPE-seq2_R59	GAGTGCAA
SCOPE-seq2_R60	ACGGTAAC
SCOPE-seq2_R61	AAGTGGTG
SCOPE-seq2_R62	GGAGACAA
SCOPE-seq2_R63	TCAAGGAC
SCOPE-seq2_R64	AAGAGAGC
SCOPE-seq2_R65	CGAGAGAT
SCOPE-seq2_R66	ACAGATGG
SCOPE-seq2_R67	AGGAGTCA
SCOPE-seq2_R68	CGTGTTAC
SCOPE-seq2_R69	TAGTGTGC
SCOPE-seq2_R70	CTCATGAC
SCOPE-seq2_R71	GTATCCAG
SCOPE-seq2_R72	ACGCCTAT
SCOPE-seq2_R73	AACGACCT
SCOPE-seq2_R74	ATCAGGCT
SCOPE-seq2_R75	CAAGTTCG
SCOPE-seq2_R76	TAGCCAGA
SCOPE-seq2_R77	CAATCACG
SCOPE-seq2_R78	GCAACAAG
SCOPE-seq2_R79	CACGACAA
SCOPE-seq2_R80	TACGGAGA
SCOPE-seq2_R81	CGACAAGA
SCOPE-seq2_R82	CGAAGTGA
SCOPE-seq2_R83	AGCTGGTA
SCOPE-seq2_R84	AACTAGGC
SCOPE-seq2_R85	CAGCAAGT
SCOPE-seq2_R86	ACGAGGTA
SCOPE-seq2_R87	CATCTTCC
SCOPE-seq2_R88	CCTGAATC
SCOPE-seq2_R89	TGCAGACT
SCOPE-seq2_R90	AGATGTGG
SCOPE-seq2_R91	AGTTCGAC
SCOPE-seq2_R92	ACAACCTC
SCOPE-seq2_R93	CATGGTAG
SCOPE-seq2_R94	CGTATCTC
SCOPE-seq2_R95	CCTAGTTC
SCOPE-seq2_R96	CAAGAGTC

### Sheet: Table Y
Fluorescent Probes for SCOPE-seq2 Optical Demultiplexing
Name	Sequence
S1_RS	Cy5-CTCCAATC
S2_RS	Cy5-CTTCATCC
S3_RS	Cy5-ATCCTCCA
S4_RS	Cy5-CCTTACCT
S5_RS	Cy5-CAAGTTCC
S6_RS	Cy5-CACTAACC
S7_RS	Cy5-CTAACTCC
S8_RS	Cy5-CACACACA
S9_RS	Cy5-TTAGGCCA
S10_RS	Cy5-TTGTCCGA
S11_RS	Cy5-CGGACAAT
S12_RS	Cy5-ATCGGACA
S13_RS	Cy5-CGAATAGC
S14_RS	Cy5-GTTAGGCT
S15_RS	Cy5-AGATAGGC
S16_RS	Cy5-TCTCACCA
S17_RS	Cy5-CTAGATCG
S18_RS	Cy5-CCATACAC
S19_RS	Cy5-TTAACCGG
S20_RS	Cy5-CCGAACAA
S21_RS	Cy5-CCAAGATC
S22_RS	Cy5-TTCCTCAC
S23_RS	Cy5-CATCTCCT
S24_RS	Cy5-TAGGCCTT
S25_RS	Cy5-CGATTACG
S26_RS	Cy5-CCTTCTCA
S27_RS	Cy5-ACATCGAC
S28_RS	Cy5-AGTCCTTC
S29_RS	Cy5-AGGTCTAC
S30_RS	Cy5-GCCAATTG
S31_RS	Cy5-CCATTCGA
S32_RS	Cy5-TGCACCTT
S33_RS	Cy5-TCGATCGT
S34_RS	Cy5-CCGATTCT
S35_RS	Cy5-TCCATTCC
S36_RS	Cy5-CAATACGG
S37_RS	Cy5-ACCTCCTT
S38_RS	Cy5-CATTCCAG
S39_RS	Cy5-CAAGTCGT
S40_RS	Cy5-TCTCGAAC
S41_RS	Cy5-ACCTAGGA
S42_RS	Cy5-TCGTCATC
S43_RS	Cy5-CTCGACAT
S44_RS	Cy5-GACACGTT
S45_RS	Cy5-TTCTGACC
S46_RS	Cy5-ATCGACTC
S47_RS	Cy5-ACACCATC
S48_RS	Cy5-GACCTTCT
S49_RS	Cy5-GTCATCCT
S50_RS	Cy5-TACCTACC
S51_RS	Cy5-CACTTGTC
S52_RS	Cy5-GCTTCCTA
S53_RS	Cy5-CTCCTGAA
S54_RS	Cy5-CCTATGAC
S55_RS	Cy5-TTCCGTTC
S56_RS	Cy5-CGTCCATT
S57_RS	Cy5-CTTCCGAT
S58_RS	Cy5-TCCGTCTT
S59_RS	Cy5-CGGTTAGT
S60_RS	Cy5-TTGTGCAC
S61_RS	Cy5-TGGATAGG
S62_RS	Cy5-TGTCCAAG
S63_RS	Cy5-CTTGACCA
S64_RS	Cy5-GCTCATTC
S65_RS	Cy5-TTCTCCTC
S66_RS	Cy5-ACCATCTC
S67_RS	Cy5-CCTACTTC
S68_RS	Cy5-ATATGCCG
S69_RS	Cy5-TTCTTCCG
S70_RS	Cy5-GCACCAAT
S71_RS	Cy5-AATCCACC
S72_RS	Cy5-TCTTAGCC
S73_RS	Cy5-GCCTCTAA
S74_RS	Cy5-CACAATGG
S75_RS	Cy5-CAATCTCG
S76_RS	Cy5-CTTCCACA
S77_RS	Cy5-CCACAAGA
S78_RS	Cy5-TCTGAAGG
S79_RS	Cy5-ACATGAGG
S80_RS	Cy5-AACACTCC
S81_RS	Cy5-GGATCTTC
S82_RS	Cy5-TCTCCACT
S83_RS	Cy5-GGCTACTA
S84_RS	Cy5-CTGATCTC
S85_RS	Cy5-TGCCTTCA
S86_RS	Cy5-TCATCGGA
S87_RS	Cy5-GGATTCGT
S88_RS	Cy5-CGGTCTTA
S89_RS	Cy5-GCCATAGA
S90_RS	Cy5-CATCCTTG
S91_RS	Cy5-GGTTCTGA
S92_RS	Cy5-GGACATGA
S93_RS	Cy5-GGTCTTGT
S94_RS	Cy5-CGTCTAAC
S95_RS	Cy5-TACACCAG
S96_RS	Cy5-GTCGTCTA
Q1_RS	Cy3-TGCCGATT
Q2_RS	Cy3-ATGCCGTA
Q3_RS	Cy3-CGATCCAA
Q4_RS	Cy3-TCGTTCCA
Q5_RS	Cy3-TGATTGCC
Q6_RS	Cy3-TCGGATTC
Q7_RS	Cy3-CACCGTAA
Q8_RS	Cy3-CCGATATG
Q9_RS	Cy3-TACCGAAG
Q10_RS	Cy3-CGTTAGGA
Q11_RS	Cy3-TGGCTTAC
Q12_RS	Cy3-CCACCTTA
Q13_RS	Cy3-AGCTTACC
Q14_RS	Cy3-TCGACACA
Q15_RS	Cy3-TCATGCTC
Q16_RS	Cy3-GACTTCGA
Q17_RS	Cy3-TGTTCACC
Q18_RS	Cy3-GTGCATGT
Q19_RS	Cy3-ACTGTTGG
Q20_RS	Cy3-GCTGTTCT
Q21_RS	Cy3-ACGTGTTC
Q22_RS	Cy3-TGAAGACC
Q23_RS	Cy3-CTGAACCT
Q24_RS	Cy3-TGCTCTAG
Q25_RS	Cy3-GCTAGAAG
Q26_RS	Cy3-CGTTACTC
Q27_RS	Cy3-CCTCTTAG
Q28_RS	Cy3-CTACACGT
Q29_RS	Cy3-CCTGTAGT
Q30_RS	Cy3-GACCTGTA
Q31_RS	Cy3-CATGTGAG
Q32_RS	Cy3-CTCCTAGT
Q33_RS	Cy3-TCCTATGG
Q34_RS	Cy3-GATTCTCC
Q35_RS	Cy3-TTCTTGGC
Q36_RS	Cy3-CTTGCCTT
Q37_RS	Cy3-GCGACATT
Q38_RS	Cy3-GGTTCCAT
Q39_RS	Cy3-ATGCCTCT
Q40_RS	Cy3-GCTATGCA
Q41_RS	Cy3-TCCGTTAG
Q42_RS	Cy3-CCTCGATA
Q43_RS	Cy3-AGGCTATG
Q44_RS	Cy3-GTCTCGAT
Q45_RS	Cy3-ACTCTTCC
Q46_RS	Cy3-CTACTTGG
Q47_RS	Cy3-CTGTTCAG
Q48_RS	Cy3-GAACCTAC
Q49_RS	Cy3-GTCCATAC
Q50_RS	Cy3-TGTTGCGA
Q51_RS	Cy3-ATTAGCGG
Q52_RS	Cy3-TGCGAATC
Q53_RS	Cy3-TTCCATCG
Q54_RS	Cy3-TCCTTGCT
Q55_RS	Cy3-TTGCTACG
Q56_RS	Cy3-TACTGCCA
Q57_RS	Cy3-AACTACCG
Q58_RS	Cy3-CGAAGTCA
Q59_RS	Cy3-TTGCACTC
Q60_RS	Cy3-GTTACCGT
Q61_RS	Cy3-CACCACTT
Q62_RS	Cy3-TTGTCTCC
Q63_RS	Cy3-GTCCTTGA
Q64_RS	Cy3-GCTCTCTT
Q65_RS	Cy3-ATCTCTCG
Q66_RS	Cy3-CCATCTGT
Q67_RS	Cy3-TGACTCCT
Q68_RS	Cy3-GTAACACG
Q69_RS	Cy3-GCACACTA
Q70_RS	Cy3-GTCATGAG
Q71_RS	Cy3-CTGGATAC
Q72_RS	Cy3-ATAGGCGT
Q73_RS	Cy3-AGGTCGTT
Q74_RS	Cy3-AGCCTGAT
Q75_RS	Cy3-CGAACTTG
Q76_RS	Cy3-TCTGGCTA
Q77_RS	Cy3-CGTGATTG
Q78_RS	Cy3-CTTGTTGC
Q79_RS	Cy3-TTGTCGTG
Q80_RS	Cy3-TCTCCGTA
Q81_RS	Cy3-TCTTGTCG
Q82_RS	Cy3-TCACTTCG
Q83_RS	Cy3-TACCAGCT
Q84_RS	Cy3-GCCTAGTT
Q85_RS	Cy3-ACTTGCTG
Q86_RS	Cy3-TACCTCGT
Q87_RS	Cy3-GGAAGATG
Q88_RS	Cy3-GATTCAGG
Q89_RS	Cy3-AGTCTGCA
Q90_RS	Cy3-CCACATCT
Q91_RS	Cy3-GTCGAACT
Q92_RS	Cy3-GAGGTTGT
Q93_RS	Cy3-CTACCATG
Q94_RS	Cy3-GAGATACG
Q95_RS	Cy3-GAACTAGG
Q96_RS	Cy3-GACTCTTG
