## Supplementary material for "Single-cell profiling and SCOPE-seq reveal the lineage dynamics of adult neurogenesis and NOTUM as a key V-SVZ regulator": Table S5

### Sheet: PRM_PeakAreas
						ABC101(1)		ABC101(2)		ABC99(1)		ABC99(2)
Protein	Gene	Peptide Sequence	Fragment Ion	Product Charge	Precursor Charge	Product Area	Average Retention Time (min)	Product Area	Average Retention Time (min)	Product Area	Average Retention Time (min)	Product Area	Average Retention Time (min)
NOTUM_MOUSE	Notum	GQQPPQPPPPPPLPQR	y10	1	3	5016	14.07	4249	14.01	1059	13.91	409	13.95
NOTUM_MOUSE	Notum	GQQPPQPPPPPPLPQR	y9	1	3	4503	14.07	3373	14.01	1298	13.91	1395	13.95
NOTUM_MOUSE	Notum	GQQPPQPPPPPPLPQR	y8	1	3	9680	14.07	11325	14.01	5362	13.91	6013	13.95
NOTUM_MOUSE	Notum	GQQPPQPPPPPPLPQR	y7	1	3	8978	14.07	8970	14.01	3936	13.91	4329	13.95
NOTUM_MOUSE	Notum	GQQPPQPPPPPPLPQR	y6	1	3	10396	14.07	9578	14.01	4687	13.91	5646	13.95
NOTUM_MOUSE	Notum	GQQPPQPPPPPPLPQR	y5	1	3	3139	14.07	3788	14.01	1639	13.91	2574	13.95
NOTUM_MOUSE	Notum	GLADSGWFLDNK	y10	1	2	43904	21.09	45197	20.99	23645	20.94	30030	20.92
NOTUM_MOUSE	Notum	GLADSGWFLDNK	y9	1	2	31972	21.09	37065	20.99	18280	20.94	21584	20.92
NOTUM_MOUSE	Notum	GLADSGWFLDNK	y8	1	2	0	21.09	1229	20.99	819	20.94	1466	20.92
NOTUM_MOUSE	Notum	GLADSGWFLDNK	y7	1	2	23871	21.09	26914	20.99	12237	20.94	14687	20.92
NOTUM_MOUSE	Notum	GLADSGWFLDNK	y5	1	2	22597	21.09	24292	20.99	14206	20.94	14410	20.92
NOTUM_MOUSE	Notum	GLADSGWFLDNK	y3	1	2	6144	21.09	7682	20.99	2208	20.94	2512	20.92
NOTUM_MOUSE	Notum	SYWTDVQVK	y7	1	2	68727	15	63561	14.94	35543	14.89	45391	14.87
NOTUM_MOUSE	Notum	SYWTDVQVK	y6	1	2	39671	15	40027	14.94	23554	14.89	28734	14.87
NOTUM_MOUSE	Notum	SYWTDVQVK	y5	1	2	13630	15	14356	14.94	8448	14.89	6991	14.87
NOTUM_MOUSE	Notum	SYWTDVQVK	y4	1	2	10331	15	9502	14.94	4623	14.89	4747	14.87
NOTUM_MOUSE	Notum	SYWTDVQVK	y3	1	2	5844	15	5392	14.94	2248	14.89	2266	14.87
NOTUM_MOUSE	Notum	SYWTDVQVK	y7	2	2	1354	15	2092	14.94	1019	14.89	1720	14.87
ABHD6_MOUSE	Abhd6	LFLEIVNEK	b4	1	2	1048485	19.8	1092116	19.67	911968	19.61	926333	19.61
ABHD6_MOUSE	Abhd6	LFLEIVNEK	y7	1	2	25127334	19.8	25699532	19.67	21661572	19.61	22186922	19.61
ABHD6_MOUSE	Abhd6	LFLEIVNEK	y6	1	2	12025095	19.8	12368298	19.67	10446091	19.61	10629927	19.61
ABHD6_MOUSE	Abhd6	LFLEIVNEK	y5	1	2	7515357	19.8	7830007	19.67	6656133	19.61	6757149	19.61
ABHD6_MOUSE	Abhd6	LFLEIVNEK	y4	1	2	5025801	19.8	5207749	19.67	4382359	19.61	4436152	19.61
ABHD6_MOUSE	Abhd6	LFLEIVNEK	y3	1	2	5669808	19.8	5781825	19.67	4966667	19.61	5040999	19.61
MGLL_MOUSE	Mgll	IDSSVLSR	b3	1	2	2159302	9.6	1814208	9.56	2482671	9.5	2593005	9.48
MGLL_MOUSE	Mgll	IDSSVLSR	y7	1	2	132093144	9.6	111051208	9.56	152454976	9.5	162096784	9.48
MGLL_MOUSE	Mgll	IDSSVLSR	y6	1	2	132749640	9.6	111840000	9.56	153122000	9.5	162743840	9.48
MGLL_MOUSE	Mgll	IDSSVLSR	y5	1	2	22955788	9.6	19297802	9.56	26423078	9.5	28238278	9.48
MGLL_MOUSE	Mgll	IDSSVLSR	y4	1	2	18342998	9.6	15525126	9.56	21051726	9.5	22408028	9.48
MGLL_MOUSE	Mgll	IDSSVLSR	y3	1	2	20505192	9.6	17206820	9.56	23668468	9.5	24756634	9.48
FAAH1_MOUSE	Faah	QGLLYGVPVSLK	b3	1	2	10479058	21.53	11212595	21.4	12460644	21.36	12283836	21.36
FAAH1_MOUSE	Faah	QGLLYGVPVSLK	y9	1	2	9796979	21.53	10578133	21.4	11906769	21.36	11925606	21.36
FAAH1_MOUSE	Faah	QGLLYGVPVSLK	y8	1	2	19807278	21.53	21448100	21.4	24206282	21.36	23982062	21.36
FAAH1_MOUSE	Faah	QGLLYGVPVSLK	y7	1	2	16413045	21.53	17856946	21.4	19875756	21.36	19907364	21.36
FAAH1_MOUSE	Faah	QGLLYGVPVSLK	y5	1	2	17652688	21.53	18983912	21.4	21528426	21.36	21169208	21.36
FAAH1_MOUSE	Faah	QGLLYGVPVSLK	y3	1	2	3537646	21.53	3751862	21.4	4164504	21.36	4155303	21.36

### Sheet: Peptide_Ratios
Protein_Name	Protein_Gene	Peptide_Sequence	Precursor_Charge	ABC101(1)	ABC101(2)	ABC99(1)	ABC99(2)
ABHD6_MOUSE	Abhd6	LFLEIVNEK	2	0.98939	1.01061	0.85101	0.87273
FAAH1_MOUSE	Faah	QGLLYGVPVSLK	2	0.9581	1.0419	1.17973	1.16616
MGLL_MOUSE	Mgll	IDSSVLSR	2	1.08603	0.91397	1.25344	1.33307
NOTUM_MOUSE	Notum	GLADSGWFLDNK	2	0.98228	1.01772	0.5378	0.66111
NOTUM_MOUSE	Notum	GQQPPQPPPPPPLPQR	3	0.94054	1.05946	0.56686	0.64405
NOTUM_MOUSE	Notum	SYWTDVQVK	2	1.03505	0.96495	0.55277	0.71463

### Sheet: ProteinRatios
Protein_Name	Protein_Gene	ABC101(1)	ABC101(2)	ABC99(1)	ABC99(2)
ABHD6_MOUSE	Abhd6	0.98939	1.01061	0.85101	0.87273
FAAH1_MOUSE	Faah	0.9581	1.0419	1.17973	1.16616
MGLL_MOUSE	Mgll	1.08603	0.91397	1.25344	1.33307
NOTUM_MOUSE	Notum	0.9852	1.0133	0.55235	0.6726

### Sheet: PRM Parameters
PROTEIN	PEPTIDE SEQUENCE	M/Z	Z	T START	T STOP	HCD COLLISION	ORBITRAP RESOLUTION	AGC TARGET	MAX INJECTION TIME (MS)
				(MIN)	(MIN)	ENERGY (%)
NOTUM	GQQPPQPPPPPPLPQR	577.65	3	12.3	16.3	30	30000	800000	800
NOTUM	GLADSGWFLDNK	661.82	2	19.3	23.3	30	30000	800000	800
NOTUM	SYWTDVQVK	563.28	2	13.3	17.3	30	30000	800000	800
ABHD6	LFLEIVNEK	552.82	2	18.1	22.1	30	15000	400000	100
MGLL	IDSSVLSR	438.74	2	7.8	11.8	30	15000	400000	100
FAAH	QGLLYGVPVSLK	637.38	2	19.8	23.8	30	15000	400000	100

### Sheet: Product Ions for Skyline
PROTEIN	PEPTIDE SEQUENCE	PRODUCT ION	CHARGE	PROTEIN	PEPTIDE SEQUENCE	PRODUCT ION	CHARGE
NOTUM	GQQPPQPPPPPPLPQR	y10	1	ABHD6	LFLEIVNEK	b4	1
		y9	1			y7	1
		y8	1			y6	1
		y7	1			y5	1
		y6	1			y4	1
		y5	1			y3	1
NOTUM	GLADSGWFLDNK	y10	1	FAAH	QGLLYGVPVSLK	b3	1
		y9	1			y9	1
		y8	1			y8	1
		y7	1			y7	1
		y5	1			y5	1
		y3	1			y3	1
NOTUM	SYWTDVQVK	y7	1	MGLL	IDSSVLSR	b3	1
		y6	1			y7	1
		y5	1			y6	1
		y4	1			y5	1
		y3	1			y4	1
		y7	2			y3	1
